# Interaction of Carbamoyl-Phosphate Synthase 1 with Agmatinase in the Liver of Torpid Bats

**DOI:** 10.1101/2025.09.26.678923

**Authors:** Yangyang Li, Chen-Chung Liao, Libiao Zhang, Junyan Lv, Shan Zheng, Ji Ma, Yiwen Wang, Bing Ni, Tianxiao Yang, Guimei He, Haipeng Li, Yi-Hsuan Pan

## Abstract

Mammalian torpor imposes unique metabolic constraints, yet the mechanisms of nitrogen metabolism during this state remain unclear. In this study, we show that the urea cycle is selectively regulated rather than broadly suppressed in torpid bats. A significantly increased abundance of carbamoyl-phosphate synthase 1 (CPS1) maintained its functional capacity during torpor and arousal in *Myotis ricketti*. Proteomic analyses and confocal microscopy identified a specific association and co-localization between CPS1 and agmatinase (AGMAT), an ATP-independent enzyme involved in nitrogen metabolism. Co-localization of CPS1 and AGMAT was also observed in torpid *Rhinolophus ferrumequinum*, a phylogenetically distant species. Fluorescence resonance energy transfer (FRET) further supported an indirect CPS1-AGMAT interaction. Most urea cycle enzymes exhibited stable or only moderately reduced expression during bat torpor, and metabolic profiling demonstrated sustained nitrogen flux. Together, these findings reveal a conserved adaptive mechanism that maintains urea cycle function, potentially enhancing osmotic stability and energy efficiency during prolonged fasting and water scarcity.
