## Supplementary Excel file 1 - 6 for "Interaction of Carbamoyl-Phosphate Synthase 1 with Agmatinase in the Liver of Torpid Bats": Supplementary Excel 1_Antibodies.xlsx

### Sheet: Sheet1
Number	Protein Name	Product No.	Type	Company	Loading (M. ricketti/R. ferrumequinum）	Separation gel	Blocking	Primary antibody condition	Second antibody	Second antibody condition	Washing time	Exposure time	Experiment
1	CPS1	sc-10516	Polyclonal	Santa Cruz Biotechnology, Inc.	10 ug/10 ug	0.08	5%Milk+1%BSA, 4oC for over night	1/2500; 5%Milk+1%BSA; Room temperature for 2h	Abcam; ab205723	1/10000; 5%Milk+1%BSA; Room temperature for 2h	30 min	30 s	Western blotting
3	OTC	sc-102051	Polyclonal	Santa Cruz Biotechnology, Inc.	10 ug/10 ug	0.125	5%Milk+1%BSA, Room temperature for 2 h	1/1000; 5%Milk+1%BSA; 4oC for over night	Beyotime; A0208	1/1000; 5%Milk+1%BSA; Room temperature for 2h	30 min	30 s	Western blotting
4	ASS1	ab77590	Polyclonal	Abcam.	10 ug/10 ug	0.1	5%Milk+1%BSA, 4oC for over night	1/15000; 5%Milk+1%BSA; Room temperature for 2h	Abcam; ab205723	1/10000; 5%Milk+1%BSA; Room temperature for 2h	20 min	10 s	Western blotting
5	ASL	ab128631	Polyclonal	Abcam.	5 ug/5 ug	0.1	5%Milk+1%BSA, 4oC for over night	1/2000; 5%Milk+1%BSA; Room temperature for 2h	Beyotime; A0208	1/1000; 5%Milk+1%BSA; Room temperature for 2h	30 min	10 s	Western blotting
6	ARG	ab96183	Polyclonal	Abcam.	5 ug/2.5 ug	0.1	5%Milk+1%BSA, 4oC for over night	1/40000; 5%Milk+1%BSA; Room temperature for 2h	Beyotime; A0208	1/5000; 5%Milk+1%BSA; Room temperature for 2h	30 min	10 s	Western blotting
7	ODC	sc-390366	Monoclonal	Santa Cruz Biotechnology, Inc.	130 ug/130 ug	0.1	5%Milk+1%BSA, 4oC for over night	1/250; 5%Milk+1%BSA; 4oC for over night	Beyotime; A0216	1/1000; 5%Milk+1%BSA; Room temperature for 2h	30 min	30 s	Western blotting
8	NAGS	21566-1-AP	Polyclonal	Proteintech	30 ug/30 ug	0.1	5%Milk+1%BSA, 4oC for over night	1/1000; 5%Milk+1%BSA;Room temperature for 2h	Beyotime; A0208	1/1000; 5%Milk+1%BSA; Room temperature for 2h	30 min	30 s	Western blotting
9	SIRT5	15122-1-AP	Polyclonal	Proteintech	30 ug/25 ug	0.1	5%Milk+1%BSA, 4oC for over night	1/500; 3% BSA;4oC for over night+ Room temperature for 2h	Beyotime; A0208	1/1000; 5%Milk+1%BSA; Room temperature for 2h	30 min	10 s	Western blotting
10	AGMAT	sc-98802	Polyclonal	Santa Cruz Biotechnology, Inc.	3 ug/5 ug	0.125	5%Milk+1%BSA, 4oC for over night	1/1000; 1%BSA; Room temperature for 2h	Beyotime; A0208	1/1000; 5%Milk+1%BSA; Room temperature for 2h	30 min	10 s	Western blotting
11	CPS1	sc-10516	Polyclonal	Santa Cruz Biotechnology, Inc.	—	—	3%BSA, 0.01M PBS, 0.03% Triton X-100; room temperature for 2 h	1/50; 3%BSA, 0.01M PBS, 0.3% Triton X-100	Jackson, Inc; 705-175-147	1/300; 3%BSA, 0.01M PBS, 0.3% Triton X-100	30 min	—	Immunofluorescence
12	AGMAT	PA5-35849	Polyclonal	Invitrogen.	—	—	3%BSA, 0.01M PBS, 0.03% Triton X-100; room temperature for 2 h	1/150; 3%BSA, 0.01M PBS, 0.3% Triton X-100	Jackson, Inc; 711-165-152	1/300; 3%BSA, 0.01M PBS, 0.3% Triton X-100	30 min	—	Immunofluorescence
13	CPS1	sc-10516	Polyclonal	Santa Cruz Biotechnology, Inc.	—	—	3%BSA, 0.01M PBS, 0.03% Triton X-100; room temperature for 2 h	1/200; 3%BSA, 0.01M PBS, 0.3% Triton X-100	Jackson, Inc; 705-175-147	1/300; 3%BSA, 0.01M PBS, 0.3% Triton X-100	30 min	—	FRET
14	AGMAT	PA5-35849	Polyclonal	Invitrogen.	—	—	3%BSA, 0.01M PBS, 0.03% Triton X-100; room temperature for 2 h	1/400; 3%BSA, 0.01M PBS, 0.3% Triton X-100	Jackson, Inc; 711-165-152	1/300; 3%BSA, 0.01M PBS, 0.3% Triton X-100	30 min	—	FRET
