## Supplementary Excel file 1 - 6 for "Interaction of Carbamoyl-Phosphate Synthase 1 with Agmatinase in the Liver of Torpid Bats": Supplementary Excel 3_Metabolites.xlsx

### Sheet: Urea cycle metabolites
Compound Name	CAS	Molecular Weight	Formula
Urea	57-13-6	60.0553	CH4N2O
L-Citrulline	372-75-8	175.186	C6H13N3O3
L-Arginine	74-79-3	174.201	C6H14N4O2
L-Ornithine	70-26-8	132.161	C5H12N2O2
Agmatine	306-60-5	130.191	C5H14N4

### Sheet: polyamine metabolites
Compound Name	Abbreviation	HMDB ID	CAS	M.W.	Formula
Putrescine	Put	HMDB0001414	110-60-1	88.152	C4H12N2
Spermidine	Spd	HMDB0001257	124-20-9	145.246	C7H19N3
Spermine	Spm	HMDB0001256	71-44-3	202.34	C10H26N4
Cadaverine	Cad	HMDB0002322	462-94-2	102.178	C5H14N2
L-Ornithine	Orn	HMDB0000214	70-26-8	132.161	C5H12N2O2
L-Arginine	Arg	HMDB0000517	74-79-3	174.201	C6H14N4O2
S-Adenosyl-L-methionine	Ade-meth	HMDB0001185	29908-03-0	399.445	C15H23N6O5S
Agmatine	Aga	HMDB0001432	306-60-5	130.191	C5H14N4
