## Supplementary Excel file 1 - 6 for "Interaction of Carbamoyl-Phosphate Synthase 1 with Agmatinase in the Liver of Torpid Bats": Supplementary Excel 4_Sdander cureve_Tissue_Pair Ions.xlsx

### Sheet: Urea cycle metabolites
Creation of sdabdar curves				Sample Tissue (Weight, mg)					Q1/Q3 pair
Compound Name	Linear Range	R^2		Species	Time point	Number	Quality of sample (mg)		Compound Name	R.T. (min)	Pre	Pro	Polarity
Urea	31.25~250.00 nmol/mL	0.994559		M. ricketti	Torpor	1	160.8		Urea	0.44	61	44	Positive
L-Citrulline	39.06~1250 pmol/mL	0.999063				2	154.8		L-Citrulline	2.75	176.103	159.1	Positive
L-Arginine	3.91~62.50nmol/mL	0.992627				3	159.5		L-Arginine	3.48	173.105	131	Negative
L-Ornithine	6.25~100 nmol/mL	0.99806				4	149.7		L-Ornithine	3.59	133.09	70	Positive
Agmatine	39.06~2500 pmol/mL	0.999528			2h	1	156.9		Agmatine	3.33	131.129	70.1	Positive
						2	153.3
						3	167.1
Urea						4	159.9
					24h	1	169.4
						2	151.3
						3	166.8
						4	171
					Summer active	1	149.6
						2	158
						3	169.8
						4	160.6
				R. ferrumequinum	Torpor	1	172.2
						2	172.7
						3	157.2
						4	161.1
					2h	1	159.6
						2	165.6
						3	166.3
						4	163.1
					24h	1	161.6
						2	156.1
						3	155.2
						4	162.1
L-Citrulline					Summer active	1	155.7
						2	116.4
						3	71.3
L-Arginine
L-Ornithine
Agmatine

### Sheet: Polyamine metabolites
Creation of sdabdar curves						Sample Tissue (Weight, mg)					Q1/Q3 pair
Compound Name	LLOD (nmol/L)	LLOQ (nmol/L)	ULOQ (nmol/L)	R^2		Species	Time point	Number	Quality of sample (mg)		Compound Name	Prec Ion	Prod Ion	Polarity	Quantifier/Qualifier
Putrescine	2.44	4.88	5000	0.999597		M. ricketti	Torpor	1	31.8		Spermine	1135.4	360	Positive	Quantifier
Spermidine	12.21	24.41	3125	0.998075				2	32.3		Spermine	1135.4	83.6	Positive	Qualifier
Spermine	24.41	97.66	12500	0.999193				3	31.5		S-Adenosyl-L-methionine	865.6	482.8	Positive	Quantifier
Cadaverine	0.61	1.22	2500	0.999809				4	32.4		S-Adenosyl-L-methionine	865.6	169.6	Positive	Qualifier
L-Ornithine	24.41	48.83	12500	0.999693				5	31.5		Spermidine	845.1	360	Positive	Quantifier
L-Arginine	0.61	2.44	2500	0.999958				6	30.8		Spermidine	845.1	169.8	Positive	Qualifier
S-Adenosyl-L-methionine	15.26	30.52	15625	0.996766			2h	1	30.5		L-Ornithine	599	303.2	Positive	Qualifier
Agmatine	0.31	0.61	1250	0.999861				2	30.4		L-Ornithine	599	170.3	Positive	Quantifier
								3	30.3		Cadaverine	569.1	170	Positive	Quantifier
								4	32.3		Cadaverine	569.1	169	Positive	Qualifier
							24h	1	30.2		Putrescine	555.1	170	Positive	Quantifier
Putrescine								2	31		Putrescine	555.1	70	Positive	Qualifier
								3	31.2		L-Arginine	408.3	408.3	Positive	Quantifier
								4	32.8		L-Arginine	408.3	170	Positive	Qualifier
								5	30.2		Agmatine	364.1	347	Positive	Qualifier
								6	32.3		Agmatine	364.1	169.9	Positive	Quantifier
							Summer active	1	32.4
								2	30.1
								3	32.6
								4	31.5
								5	31.1
								6	30.4
						R. ferrumequinum	Torpor	1	30.3
								2	30.1
								3	30.5
								4	32.3
							2h	1	30.4
								2	30.7
								3	31.1
								4	30
							24h	1	32.9
								2	32.8
								3	30.3
Spermidine								4	29.9
							Summer active	1	32.7
								2	31.7
								3	30.9
								4	32.4
								5	30.8
Spermine
Cadaverine
L-Ornithine
L-Arginine
S-Adenosyl-L-methionine
Agmatine
