## Supplementary Excel file 1 - 6 for "Interaction of Carbamoyl-Phosphate Synthase 1 with Agmatinase in the Liver of Torpid Bats": Supplementary Excel 5_Information of cellular locations.xlsx

### Sheet: Sheet1
Protein name	Subcellular location	References	Note
CPS1	mitochondrial matrix	Release of the mitochondrial enzyme carbamoyl phosphate synthase under septic conditions	PPI has been previously identified.
	mitochondrial matrix	Regulation of enzymes of the urea cycle and arginine metabolism
	mitochondrial matrix	Carbamoyl phosphate synthetase 1 deficiency in Italy: clinical and genetic findings in a heterogeneous cohort	Powers-Lee, S.G., Mastico, R.A., and Bendayan, M. (1987). The interaction of rat liver carbamoyl phosphate synthetase and ornithine transcarbamoylase with inner mitochondrial membranes. J Biol Chem 262, 15683-15688.
	mitochondrial	The antigen for Hep Par 1 antibody is the urea cycle enzyme carbamoyl phosphate synthetase 1	Caldovic, L., Bhuvanendran, S., and Jaiswal, J. (2022). Assessing Protein Interactions for Clustering of Mitochondrial Urea Cycle Enzymes. Methods Mol Biol 2487, 73-92. 10.1007/978-1-0716-2269-8_5.
OTC	mitochondrial matrix	Import of rat ornithine transcarbamylase precursor into mitochondria: two-step processing of the leader peptide
	mitochondria	Genetic analysis of carbamoylphosphate synthetase I and ornithine transcarbamylase deficiency using fibroblasts
	mitochondrial matrix	Regulation of enzymes of the urea cycle and arginine metabolism
	mitochondrial matrix	https://www.uniprot.org/uniprotkb/P11725/entry#subcellular_location
ASS1 (liver)	cytosol	Argininosuccinate synthase: at the center of arginine metabolism
	cytosol	Regulation of enzymes of the urea cycle and arginine metabolism
	cytosol	Mitochondrial targets in hyperammonemia: Addressing urea cycle function to improve drug therapies
ASL	cytosol	Regulation of enzymes of the urea cycle and arginine metabolism
	cytosol	Mitochondrial targets in hyperammonemia: Addressing urea cycle function to improve drug therapies
	cytosol	Urea
ARG	cytosol	Regulation of enzymes of the urea cycle and arginine metabolism
	cytosol	Mitochondrial targets in hyperammonemia: Addressing urea cycle function to improve drug therapies
	cytosol	Urea
AGMAT	mitochondrial matrix	Agmatinase Activity in Rat Brain: A Metabolic Pathway for the Degradation of Agmatine
	mitochondria	Human agmatinase is diminished in the clear cell type of renal cell carcinoma
SIRT5	mitochondria	Shedding light on structure, function and regulation of human sirtuins: a comprehensive review
	mitochondria	The role of mitochondrial sirtuins in health and disease
	mitochondrial matrix	Impact of the Dual Deletion of the Mitochondrial Sirtuins SIRT3 and SIRT5 on Anti-microbial Host Defenses
	mitochondrial matrix	SIRT5-Mediated Lysine Desuccinylation Impacts Diverse Metabolic Pathways
NAGS	mitochondrial matrix	NAGS, CPS1, and SLC25A13 (Citrin) at the Crossroads of Arginine and Pyrimidines Metabolism in Tumor Cells
	mitochondria	Recurrent Encephalopathy: NAGS (N-acetylglutamate synthase) Deficiency in Adults
	mitochondrial matrix	Mammalian N-acetylglutamate synthase
ODC	cytosol	Ornithine decarboxylase and its role in cancer
	cytosol	https://www.uniprot.org/uniprotkb/P11926/entry#subcellular_location
SMS	cytosol	Characterization of maize spermine synthase 1 (ZmSPMS1): Evidence for dimerization and intracellular location
AMD1	cytosol	https://www.uniprot.org/uniprotkb/P17707/entry#subcellular_location
Polyamine metabolism	Location	References
Polyamine metabolism	cytosol	Polyamines in Parkinson’s Disease: Balancing Between Neurotoxicity and Neuroprotection
	cytosol	Physiological importance of polyamines
	cytosol	Polyamines: their significance for maintaining health and contributing to diseases
	cytosol	Spermidine in health and disease
